# TuBA: Tunable Biclustering Algorithm Reveals Clinically Relevant Tumor Transcriptional Profiles in Breast Cancer

**DOI:** 10.1101/245712

**Authors:** Amartya Singh, Gyan Bhanot, Hossein Khiabanian

## Abstract

**Background:** Traditional clustering approaches for gene expression data are not well adapted to address the complexity and heterogeneity of tumors, where small sets of genes may be aberrantly co-expressed in specific subsets of tumors. Biclustering algorithms that perform local clustering on subsets of genes and conditions help address this problem. We propose a graph-based Tunable Biclustering Algorithm (TuBA) based on a novel pairwise proximity measure, examining the relationship of samples at the extremes of genes’ expression profiles to identify similarly altered signatures.

**Results:** TuBA’s predictions are consistent in 3,940 Breast Invasive Carcinoma (BRCA) samples from three independent sources, employing different technologies for measuring gene expression (RNASeq and Microarray). Over 60% of biclusters identified independently in each dataset had significant agreement in their gene sets, as well as similar clinical implications. About 50% of biclusters were enriched in the ER-/HER2- (or basal-like) subtype, while more than 50% were associated with transcriptionally active copy number changes. Biclusters representing gene co-expression patterns in stromal tissue were also identified in tumor specimens.

**Conclusion:** TuBA offers a simple biclustering method that can identify biologically relevant gene co-expression signatures not captured by traditional unsupervised clustering approaches. It complements biclustering approaches that are designed to identify constant or coherent submatrices in gene expression datasets, and outperforms them in identifying a multitude of altered transcriptional profiles that are associated with observed genomic heterogeneity of diseased states in breast cancer, both within and across tumor subtypes, a promising step in understanding disease heterogeneity, and a necessary first step in individualized therapy.
