## Supplementary Tabl 2 for "TuBA: Tunable Biclustering Algorithm Reveals Clinically Relevant Tumor Transcriptional Profiles in Breast Cancer"

### Sheet: Sheet1
Supplementary Table 2. Summary of the datasets and parameter choices for application TuBA to all the datasets discussed in the paper
Goal	Dataset Name	No. of Primary Tumor Samples	No. of Genes	Percentile Set Size	Overlap Significance Cutoff	No. of Biclusters Identified
Bicluster Comparison between TCGA and METABRIC	TCGA – METABRIC Common Genes	908 (with RFS status)	17209	0.05	p ≤ 10-15	347
Bicluster Comparison between TCGA and METABRIC	METABRIC-TCGA Common Genes	1970 (with RFS status)	17209	0.05	p ≤ 10-25	314
Bicluster Comparison between TCGA and GEO	TCGA-GEO Common Genes	908 (with RFS status)	11979	0.05	p ≤ 10-12	370
Bicluster Comparison between TCGA and GEO	GEO-TCGA Common Genes	1062 (with RFS status)	11979	0.05	p ≤ 10-09	392
Bicluster Comparison between METABRIC and GEO	METABRIC-GEO Common Genes	1970 (with RFS status)	11186	0.05	p ≤ 10-22	257
Bicluster Comparison between METABRIC and GEO	GEO-METABRIC Common Genes	1062 (with RFS status)	11186	0.05	p ≤ 10-09	396
Biclusters for TCGA dataset consisting of samples with RFS status	TCGA RFS	908 (with RFS status)	20241	0.05	p ≤ 10-16	353
Biclusters for METABRIC dataset consisting of samples with RFS status	METABRIC RFS	1970 (with RFS status)	24368	0.05	p ≤ 10-26	340
Biclusters for GEO dataset consisting of samples with RFS status	GEO RFS	1062 (with RFS status)	13031	0.05	p ≤ 10-10	369
Biclusters for TCGA dataset consisting of samples with PAM50 annotation	TCGA PAM50	522 (with PAM50 annotation)	20207	0.05	p ≤ 10-07	480
Biclusters (Low) for TCGA dataset consisting of samples with RFS status	TCGA RFS	908 (with RFS status)	20241	Bottom 5%	p ≤ 10-20	202
Biclusters (Low) for TCGA dataset consisting of samples with PAM50 annotation	TCGA PAM50	522 (with PAM50 annotation)	20207	Bottom 5%	p ≤ 10-07	445
