## Supplementary Tabl 3 for "TuBA: Tunable Biclustering Algorithm Reveals Clinically Relevant Tumor Transcriptional Profiles in Breast Cancer"

### Sheet: Sheet1
Supplementary Table 3. Results from comparisons of biclusters between evenly split datasets generated randomly from the TCGA RFS dataset
	No. of biclusters from dataset 1 enriched in at least one bicluster from dataset 2	No. of biclusters from dataset 2 enriched in at least one bicluster from dataset 1
Split 1	225 out of 306 (73%)	230 out of 303 (76%)
Split 2	220 out of 313 (70%)	219 out of 299 (73%)
Split 3	207 out of 278 (74%)	224 out of 310 (72%)
Split 4	235 out of 323 (73%)	214 out of 305 (70%)
Split 5	221 out of 298 (74%)	225 out of 305 (74%)
