## Supplementary Tabl 4 for "TuBA: Tunable Biclustering Algorithm Reveals Clinically Relevant Tumor Transcriptional Profiles in Breast Cancer"

### Sheet: Info
Supplementary Table 4
The file contains the results of the analysis to test the robustness of TuBA
Sheet1 - Comparison of reference biclusters obtained from TCGA dataset with the biclusters obtained using different sets of parameters
Percentile Cutoff	The first parameter for TuBA that specifies the size of percentile sets of each gene for comparison
Overlap Significance Cutoff	The p-value threshold used to assess significance of the overlap of samples between percentile sets for each gene-pair.
Number of Matching Biclusters	The number of reference biclusters that are enriched (FDR < 0.001) - in terms of both genes and samples - in biclusters obtained using the specified choices of the two parameters
Sheet2 - Comparison of reference biclusters obtained from TCGA dataset with the biclusters obtained by varying the overlap significance cutoff
Percentile Cutoff	The first parameter for TuBA that specifies the size of percentile sets of each gene for comparison
Overlap Significance Cutoff	The p-value threshold used to assess significance of the overlap of samples between percentile sets for each gene-pair.
Number of Matching Biclusters	The number of reference biclusters that are enriched (FDR < 0.001) - in terms of both genes and samples - in biclusters obtained using the specified choices of the two parameters

### Sheet: Sheet1
Percentile Cutoff Reference	Overlap Significance Cutoff Reference	Number of Matching Biclusters
5	1e-16	Reference (353 Biclusters in Total)
7.5	1e-19	334
10	1e-23	327
12.5	1e-26	322
15	1e-30	304

### Sheet: Sheet2
Percentile Cutoff Reference	Overlap Significance Cutoff Reference	Number of Matching Biclusters
5	1e-16	Reference (353 Biclusters in Total)
10	1e-23	327
10	1e-24	327
10	1e-25	317
10	1e-26	303
10	1e-27	290
10	1e-28	288
