## Supplementary Table 6 for "TuBA: Tunable Biclustering Algorithm Reveals Clinically Relevant Tumor Transcriptional Profiles in Breast Cancer"

### Sheet: Sheet1
Supplementary Table 6. Summary of biclusters genes located proximally but not associated with CNA.
Cytoband Locus	Genes	Subtype Enrichment
1p13.3	NBPF4, NBPF6, NBPF22P (5q14.3)	ER+/HER2- for TCGA
1p31.1	PRKACB, SAMD13, DNASE2B	ER+/HER2+ for TCGA
		ER+/HER2-, LumA & LumB for METABRIC
1q21.2	PPIA (7p13), PPIAL4C, PPIAL4G	ER-/HER2- for TCGA
1q21.3	S100A7, S100A8, S100A9	ER-/HER2+ & Her2-enriched (PAM50) for METABRIC
1q23.1	CD1B, CD1C, CD1E	ER-/HER2- for TCGA
2q21.1	TUBA3C (13q12.11), TUBA3D, TUBA3E	ER+/HER2- for TCGA
		ER+/HER2- for METABRIC
4q13.2	UGT2B7, UGT2B10, UGT2B11, UGT2B28	ER-/HER2+ for TCGA
		Her2-enriched (PAM50) for METABRIC
4q32.2	NAF1, NPY1R, NPY5R, TKTL2	ER+/HER2- for TCGA
7p15.2	HOXA2, HOXA3, HOXA5, HOXA6, HOXA7, HOXA9, HOXA10	None in TCGA
		Basal-like for METABRIC
12p12.3	WBP11, C12orf60	ER+/HER2- for TCGA
		ER+/HER2- & LumB for METABRIC (some association with copy number gain in this dataset)
12p13.1	HEBP1, HTR7P1	ER+/HER2- for TCGA
12q13 – q13.13	KRT81, KRT83, KRT86, KRT6A, KRT6B, KRT6C	ER-/HER2- for TCGA ER-/HER2- & Basal-like for METABRIC
15q21.1	DUOX1, DUOX2, DUOXA1, DUOXA2	ER-/HER2- for TCGA
16p13.3	HBA1, HBA2, HBB (11p15.4)	None
19q13-q13.41	KLK5, KLK6, KLK7, KLK8	ER-/HER2- for TCGA
Xq22.1- q22.2	TCEAL1, TCEAL3, TCEAL4, TCEAL6	ER+/HER2- for TCGA
		ER+/HER2-, LumA & LumB for METABRIC
Xq28	CSAG1, CSAG2, CSAG3, MAGEA2, MAGEA3, MAGEA6, MAGEA10, MAGEA12	ER-/HER2- for TCGA
		ER-/HER2- & ER-/HER2+, Basal-like & Her2-enriched (PAM50) for METABRIC
